# Spatiotemporal dynamics of human microglia are linked with brain developmental processes across the lifespan

**DOI:** 10.1101/2021.08.07.455365

**Authors:** D.A. Menassa, T.A.O. Muntslag, M. Martin-Estebané, L. Barry-Carroll, M.A. Chapman, I. Adorjan, T. Tyler, B. Turnbull, M.J.J. Rose-Zerilli, J.A.R. Nicoll, Z. Krsnik, I. Kostovic, D. Gomez-Nicola

## Abstract

Microglia, the brain’s resident macrophages, shape neural development and wiring, and are key neuroimmune hubs in the pathological signature of neurodevelopmental disorders. In the human brain, microglial development has not been carefully examined yet, and most of our knowledge derives from rodents. We established an unprecedented collection of 97 postmortem tissues enabling quantitative, sex-matched, detailed analysis of microglial across the human lifespan. We identify the dynamics of these cells in the human telencephalon, describing novel waves in microglial density across gestation and infancy, controlled by a balance of proliferation and apoptosis, which track key neurodevelopmental milestones. These profound changes in microglia are also observed in bulk RNAseq and single-cell RNAseq datasets. This study provides unparalleled insight and detail into the spatiotemporal dynamics of microglia across the human lifespan. Our findings serve as a solid foundation for elucidating how microglia contribute to shaping neurodevelopment in humans.
