## Supplemental Table 2 for "Spatiotemporal dynamics of human microglia are linked with brain developmental processes across the lifespan"

### Sheet: Maternal Status
Sample No	Stage	Age (pcw)/CS	Sex	GA (weeks)	Saliva Sample (yes/no)	Maternal age (years)	Height (cm)	Weight (Kg)	BMI	Alcohol consumption (units/week)	Use electronic cigarette (yes/no)	Tobacco Consumption (number/day)	Pregnancy 1 year	Pregnancy 1 outcome	Pregnancy 2 Year	Pregnancy 2 outcome	Pregnancy 3 year	Pregnancy 3 outcome	Pregnancy 4 year	Pregnancy 4 outcome	Pregnancy 5 Year	Pregnancy 5 Outcome	Pregnancy 6 Year	Pregnancy 6 outcome	Drugs taken during procedure	Prescribed medication 1	Frequency of use	Prescribed medication 2	Frequency of use	Prescribed medication 3	Frequency of use	Using legal highs (yes/no)	Recreational drugs
1	Embryo	3/CS10	F	5	no	18	152.5	54.5	23.4	10 per week	no	2 per day	n/a	n/a	n/a	n/a	n/a	n/a	n/a	n/a	n/k	n/k	n/k	n/k	Mifepristone, Misoprostol, Azithromycin	Paracetamol	As required	Ibuprofen	As required	n/a	n/a	no	n/k
2	Embryo	4/CS12	M	6	no	n/k	n/k	n/k	n/k	n/k	n/k	n/k	n/k	n/k	n/k	n/k	n/k	n/k	n/k	n/k	n/k	n/k	n/k	n/k	n/k	n/k	n/k	n/k	n/k	n/k	n/k	n/k	n/k
3	Embryo	4/CS12	F	6	no	n/k	n/k	n/k	n/k	n/k	n/k	n/k	n/k	n/k	n/k	n/k	n/k	n/k	n/k	n/k	n/k	n/k	n/k	n/k	n/k	n/k	n/k	n/k	n/k	n/k	n/k	n/k	n/k
4	Embryo	4/CS12	F	6	no	n/k	n/k	n/k	n/k	n/k	n/k	n/k	n/k	n/k	n/k	n/k	n/k	n/k	n/k	n/k	n/k	n/k	n/k	n/k	n/k	n/k	n/k	n/k	n/k	n/k	n/k	n/k	n/k
5	Embryo	5/CS14	F	7	no	n/k	n/k	n/k	n/k	n/k	n/k	n/k	n/k	n/k	n/k	n/k	n/k	n/k	n/k	n/k	n/k	n/k	n/k	n/k	n/k	n/k	n/k	n/k	n/k	n/k	n/k	n/k	n/k
6	Embryo	5/CS14	M	7	no	n/k	n/k	n/k	n/k	n/k	n/k	n/k	n/k	n/k	n/k	n/k	n/k	n/k	n/k	n/k	n/k	n/k	n/k	n/k	n/k	n/k	n/k	n/k	n/k	n/k	n/k	n/k	n/k
7	Embryo	5/CS14	M	7	no	n/k	n/k	n/k	n/k	n/k	n/k	n/k	n/k	n/k	n/k	n/k	n/k	n/k	n/k	n/k	n/k	n/k	n/k	n/k	n/k	n/k	n/k	n/k	n/k	n/k	n/k	n/k	n/k
8	Embryo	6/CS16	M	8	no	n/k	n/k	n/k	n/k	n/k	n/k	n/k	n/k	n/k	n/k	n/k	n/k	n/k	n/k	n/k	n/k	n/k	n/k	n/k	n/k	n/k	n/k	n/k	n/k	n/k	n/k	n/k	n/k
9	Embryo	6/CS16	F	8	no	n/k	n/k	n/k	n/k	n/k	n/k	n/k	n/k	n/k	n/k	n/k	n/k	n/k	n/k	n/k	n/k	n/k	n/k	n/k	n/k	n/k	n/k	n/k	n/k	n/k	n/k	n/k	n/k
10	Embryo	7/CS18	M	9	no	n/k	n/k	n/k	n/k	n/k	n/k	n/k	n/k	n/k	n/k	n/k	n/k	n/k	n/k	n/k	n/k	n/k	n/k	n/k	n/k	n/k	n/k	n/k	n/k	n/k	n/k	n/k	n/k
11	Embryo	7/CS18	F	9	no	n/k	n/k	n/k	n/k	n/k	n/k	n/k	n/k	n/k	n/k	n/k	n/k	n/k	n/k	n/k	n/k	n/k	n/k	n/k	n/k	n/k	n/k	n/k	n/k	n/k	n/k	n/k	n/k
12	Embryo	8/CS21	F	10	no	n/k	n/k	n/k	n/k	n/k	n/k	n/k	n/k	n/k	n/k	n/k	n/k	n/k	n/k	n/k	n/k	n/k	n/k	n/k	n/k	n/k	n/k	n/k	n/k	n/k	n/k	n/k	n/k
13	Embryo	8/CS21	M	10	no	n/k	n/k	n/k	n/k	n/k	n/k	n/k	n/k	n/k	n/k	n/k	n/k	n/k	n/k	n/k	n/k	n/k	n/k	n/k	n/k	n/k	n/k	n/k	n/k	n/k	n/k	n/k	n/k
14	Embryo	9/CS23	F	11	no	n/k	171	61.6	21	4 per week	n/k	none	NK	-	-	-	-	-	-	-	-	-	-	-	Mifepristone, Misoprostol	none	-	n/k	n/k	n/k	n/k	n/k	none
15	Embryo	9/CS23	M	11	no	n/k	160	57	22	Rarely	n/k	none	2004	Live Birth	2014	Live Birth	-	-	-	-	n/k	n/k	n/k	n/k	Mifepristone, Misoprostol	none	-	n/k	n/k	n/k	n/k	n/k	none
16	Fetus	10	F	12	no	19	158	57.2	-	none	n/k	none	-	-	-	-	-	-	-	-	-	-	-	-	Mifepristone, Misoprostol, Paracetamol	none	-	n/k	n/k	n/k	n/k	n/k	none
17	Fetus	10	n/k	12	no	n/k	173	98.6	24	2 per week	no	5-10 per day	2009	MTOP	2011	MTOP	2015	Live Birth	-	-	n/k	n/k	n/k	n/k	Mifepristone, Misoprostol	none	-	n/k	n/k	n/k	n/k	no	none
18	Fetus	10	M	12	no	25	158	56	22.4	Occasionally	no	none	-	-	-	-	-	-	-	-	n/k	n/k	n/k	n/k	Mifepristone, Misoprostol, Paracetamol, Azithromycin	Budesonide	3 x per day	n/k	n/k	n/k	n/k	no	none
19	Fetus	11	M	13	no	n/k	n/k	n/k	n/k	n/k	n/k	n/k	n/k	n/k	n/k	n/k	n/k	n/k	n/k	n/k	n/k	n/k	n/k	n/k	n/k	n/k	n/k	n/k	n/k	n/k	n/k	n/k	n/k
20	Fetus	11	F	13	no	n/k	n/k	n/k	n/k	n/k	n/k	n/k	n/k	n/k	n/k	n/k	n/k	n/k	n/k	n/k	n/k	n/k	n/k	n/k	n/k	n/k	n/k	n/k	n/k	n/k	n/k	n/k	n/k
21	Fetus	11	M	13	n/k	n/k	n/k	n/k	n/k	n/k	n/k	n/k	n/k	n/k	n/k	n/k	n/k	n/k	n/k	n/k	n/k	n/k	n/k	n/k	n/k	n/k	n/k	n/k	n/k	n/k	n/k	n/k	n/k
22	Fetus	12	F	14	no	n/k	n/k	n/k	n/k	n/k	n/k	n/k	n/k	n/k	n/k	n/k	n/k	n/k	n/k	n/k	n/k	n/k	n/k	n/k	n/k	n/k	n/k	n/k	n/k	n/k	n/k	n/k	n/k
23	Fetus	12	M	14	no	n/k	n/k	n/k	n/k	n/k	n/k	n/k	n/k	n/k	n/k	n/k	n/k	n/k	n/k	n/k	n/k	n/k	n/k	n/k	n/k	n/k	n/k	n/k	n/k	n/k	n/k	n/k	n/k
24	Fetus	12	F	14	no	n/k	-	-	-	None	n/k	<5 per day	NK	MTOP	1991	Live Birth	2000	Live Birth	2010	MTOP	2012	MTOP	2014	Live Birth	Mifepristone, Misoprostol	none	-	n/k	n/k	n/k	n/k	n/k	none
25	Fetus	12	F	14	n/k	n/k	n/k	n/k	n/k	n/k	n/k	n/k	n/k	n/k	n/k	n/k	n/k	n/k	n/k	n/k	n/k	n/k	n/k	n/k	n/k	n/k	n/k	n/k	n/k	n/k	n/k	n/k	n/k
26	Fetus	13	M	15	n/k	n/k	n/k	n/k	n/k	n/k	n/k	n/k	n/k	n/k	n/k	n/k	n/k	n/k	n/k	n/k	n/k	n/k	n/k	n/k	n/k	n/k	n/k	n/k	n/k	n/k	n/k	n/k	n/k
27	Fetus	14	F	16	no	n/k	165	73.8	27	<10 per week	n/k	5 per day	2004	Live Birth	NK	TOP	NK	Miscarriage x 2	-	-	n/k	n/k	n/k	n/k	Mifepristone, Misoprostol	none	-	n/k	n/k	n/k	n/k	n/k	none
28	Fetus	14	M	16	no	25	177	51.56	-	None	n/k	10 Per day	2007	Miscarriage	2009	Miscarriage	2010	Miscarriage	2014	Live Birth	n/k	n/k	n/k	n/k	Misoprostol, Paracetamol, Codeine	Reliever Inhaler	2 puffs as required	n/k	n/k	n/k	n/k	n/k	none
29	Fetus	14	M	16	n/k	n/k	n/k	n/k	n/k	n/k	n/k	n/k	n/k	n/k	n/k	n/k	n/k	n/k	n/k	n/k	n/k	n/k	n/k	n/k	n/k	n/k	n/k	n/k	n/k	n/k	n/k	n/k	n/k
30	Fetus	15	M	17	n/k	n/k	n/k	n/k	n/k	n/k	n/k	n/k	n/k	n/k	n/k	n/k	n/k	n/k	n/k	n/k	n/k	n/k	n/k	n/k	n/k	n/k	n/k	n/k	n/k	n/k	n/k	n/k	n/k
31	Fetus	15	F	17	n/k	n/k	n/k	n/k	n/k	n/k	n/k	n/k	n/k	n/k	n/k	n/k	n/k	n/k	n/k	n/k	n/k	n/k	n/k	n/k	n/k	n/k	n/k	n/k	n/k	n/k	n/k	n/k	n/k
32	Fetus	16	M	18	no	20	163	57.6	21	Occassionally	n/k	none	n/k	-	-	-	-	-	-	-	-	-	-	-	Mifepristone, Misoprostol, Paracetamol	none	-	n/k	n/k	n/k	n/k	n/k	none
33	Fetus	16	M	18	n/k	n/k	n/k	n/k	n/k	n/k	n/k	n/k	n/k	n/k	n/k	n/k	n/k	n/k	n/k	n/k	n/k	n/k	n/k	n/k	n/k	n/k	n/k	n/k	n/k	n/k	n/k	n/k	n/k
34	Fetus	17	F	19	n/k	n/k	n/k	n/k	n/k	n/k	n/k	n/k	n/k	n/k	n/k	n/k	n/k	n/k	n/k	n/k	n/k	n/k	n/k	n/k	n/k	n/k	n/k	n/k	n/k	n/k	n/k	n/k	n/k
35	Fetus	17	F	19	n/k	n/k	n/k	n/k	n/k	n/k	n/k	n/k	n/k	n/k	n/k	n/k	n/k	n/k	n/k	n/k	n/k	n/k	n/k	n/k	n/k	n/k	n/k	n/k	n/k	n/k	n/k	n/k	n/k
36	Fetus	17	M	19	n/k	n/k	n/k	n/k	n/k	n/k	n/k	n/k	n/k	n/k	n/k	n/k	n/k	n/k	n/k	n/k	n/k	n/k	n/k	n/k	n/k	n/k	n/k	n/k	n/k	n/k	n/k	n/k	n/k
37	Fetus	18	M	20	no	19	-	-	-	<10 per week	n/k	none	-	-	-	-	-	-	-	-	-	-	-	-	Mifepristone, Misoprostol, Opiate Analgesia, Diclofenac	none	n/k	n/k	n/k	n/k	n/k	n/k	none
38	Fetus	19	M	21	n/k	n/k	n/k	n/k	n/k	n/k	n/k	n/k	n/k	n/k	n/k	n/k	n/k	n/k	n/k	n/k	n/k	n/k	n/k	n/k	n/k	n/k	n/k	n/k	n/k	n/k	n/k	n/k	n/k
39	Fetus	19	M	21	n/k	n/k	n/k	n/k	n/k	n/k	n/k	n/k	n/k	n/k	n/k	n/k	n/k	n/k	n/k	n/k	n/k	n/k	n/k	n/k	n/k	n/k	n/k	n/k	n/k	n/k	n/k	n/k	n/k
40	Fetus	20	M	22	n/k	n/k	n/k	n/k	n/k	n/k	n/k	n/k	n/k	n/k	n/k	n/k	n/k	n/k	n/k	n/k	n/k	n/k	n/k	n/k	n/k	n/k	n/k	n/k	n/k	n/k	n/k	n/k	n/k
41	Fetus	21	F	23	n/k	n/k	n/k	n/k	n/k	n/k	n/k	n/k	n/k	n/k	n/k	n/k	n/k	n/k	n/k	n/k	n/k	n/k	n/k	n/k	n/k	n/k	n/k	n/k	n/k	n/k	n/k	n/k	n/k
42	Fetus	23	M	25	n/k	n/k	n/k	n/k	n/k	n/k	n/k	n/k	n/k	n/k	n/k	n/k	n/k	n/k	n/k	n/k	n/k	n/k	n/k	n/k	n/k	n/k	n/k	n/k	n/k	n/k	n/k	n/k	n/k
43	Fetus	23	M	25	n/k	n/k	n/k	n/k	n/k	n/k	n/k	n/k	n/k	n/k	n/k	n/k	n/k	n/k	n/k	n/k	n/k	n/k	n/k	n/k	n/k	n/k	n/k	n/k	n/k	n/k	n/k	n/k	n/k
44	Fetus	24	F	26	n/k	n/k	n/k	n/k	n/k	n/k	n/k	n/k	n/k	n/k	n/k	n/k	n/k	n/k	n/k	n/k	n/k	n/k	n/k	n/k	n/k	n/k	n/k	n/k	n/k	n/k	n/k	n/k	n/k
45	Fetus	25	M	27	n/k	n/k	n/k	n/k	n/k	n/k	n/k	n/k	n/k	n/k	n/k	n/k	n/k	n/k	n/k	n/k	n/k	n/k	n/k	n/k	n/k	n/k	n/k	n/k	n/k	n/k	n/k	n/k	n/k
46	Fetus	25	F	27	n/k	n/k	n/k	n/k	n/k	n/k	n/k	n/k	n/k	n/k	n/k	n/k	n/k	n/k	n/k	n/k	n/k	n/k	n/k	n/k	n/k	n/k	n/k	n/k	n/k	n/k	n/k	n/k	n/k
47	Fetus	25	F	27	n/k	n/k	n/k	n/k	n/k	n/k	n/k	n/k	n/k	n/k	n/k	n/k	n/k	n/k	n/k	n/k	n/k	n/k	n/k	n/k	n/k	n/k	n/k	n/k	n/k	n/k	n/k	n/k	n/k
48	Fetus	26	M	28	n/k	n/k	n/k	n/k	n/k	n/k	n/k	n/k	n/k	n/k	n/k	n/k	n/k	n/k	n/k	n/k	n/k	n/k	n/k	n/k	n/k	n/k	n/k	n/k	n/k	n/k	n/k	n/k	n/k
49	Fetus	26	M	28	n/k	n/k	n/k	n/k	n/k	n/k	n/k	n/k	n/k	n/k	n/k	n/k	n/k	n/k	n/k	n/k	n/k	n/k	n/k	n/k	n/k	n/k	n/k	n/k	n/k	n/k	n/k	n/k	n/k
50	Fetus	27	M	29	n/k	n/k	n/k	n/k	n/k	n/k	n/k	n/k	n/k	n/k	n/k	n/k	n/k	n/k	n/k	n/k	n/k	n/k	n/k	n/k	n/k	n/k	n/k	n/k	n/k	n/k	n/k	n/k	n/k
51	Fetus	28	F	30	n/k	n/k	n/k	n/k	n/k	n/k	n/k	n/k	n/k	n/k	n/k	n/k	n/k	n/k	n/k	n/k	n/k	n/k	n/k	n/k	n/k	n/k	n/k	n/k	n/k	n/k	n/k	n/k	n/k
52	Fetus	28	M	30	n/k	n/k	n/k	n/k	n/k	n/k	n/k	n/k	n/k	n/k	n/k	n/k	n/k	n/k	n/k	n/k	n/k	n/k	n/k	n/k	n/k	n/k	n/k	n/k	n/k	n/k	n/k	n/k	n/k
53	Fetus	30	F	32	n/k	n/k	n/k	n/k	n/k	n/k	n/k	n/k	n/k	n/k	n/k	n/k	n/k	n/k	n/k	n/k	n/k	n/k	n/k	n/k	n/k	n/k	n/k	n/k	n/k	n/k	n/k	n/k	n/k
54	Fetus	31	M	33	n/k	n/k	n/k	n/k	n/k	n/k	n/k	n/k	n/k	n/k	n/k	n/k	n/k	n/k	n/k	n/k	n/k	n/k	n/k	n/k	n/k	n/k	n/k	n/k	n/k	n/k	n/k	n/k	n/k
55	Fetus	31	n/k	33	n/k	n/k	n/k	n/k	n/k	n/k	n/k	n/k	n/k	n/k	n/k	n/k	n/k	n/k	n/k	n/k	n/k	n/k	n/k	n/k	n/k	n/k	n/k	n/k	n/k	n/k	n/k	n/k	n/k
56	Fetus	32	M	34	n/k	n/k	n/k	n/k	n/k	n/k	n/k	n/k	n/k	n/k	n/k	n/k	n/k	n/k	n/k	n/k	n/k	n/k	n/k	n/k	n/k	n/k	n/k	n/k	n/k	n/k	n/k	n/k	n/k
57	Fetus	33	F	35	n/k	n/k	n/k	n/k	n/k	n/k	n/k	n/k	n/k	n/k	n/k	n/k	n/k	n/k	n/k	n/k	n/k	n/k	n/k	n/k	n/k	n/k	n/k	n/k	n/k	n/k	n/k	n/k	n/k
58	Fetus	36	F	38	n/k	n/k	n/k	n/k	n/k	n/k	n/k	n/k	n/k	n/k	n/k	n/k	n/k	n/k	n/k	n/k	n/k	n/k	n/k	n/k	n/k	n/k	n/k	n/k	n/k	n/k	n/k	n/k	n/k
59	Fetus	36	F	38	n/k	n/k	n/k	n/k	n/k	n/k	n/k	n/k	n/k	n/k	n/k	n/k	n/k	n/k	n/k	n/k	n/k	n/k	n/k	n/k	n/k	n/k	n/k	n/k	n/k	n/k	n/k	n/k	n/k
60	Fetus	38	M	40	n/k	n/k	n/k	n/k	n/k	n/k	n/k	n/k	n/k	n/k	n/k	n/k	n/k	n/k	n/k	n/k	n/k	n/k	n/k	n/k	n/k	n/k	n/k	n/k	n/k	n/k	n/k	n/k	n/k
61	Fetus	38	M	40	n/k	n/k	n/k	n/k	n/k	n/k	n/k	n/k	n/k	n/k	n/k	n/k	n/k	n/k	n/k	n/k	n/k	n/k	n/k	n/k	n/k	n/k	n/k	n/k	n/k	n/k	n/k	n/k	n/k
62	Fetus	38	F	40	n/k	n/k	n/k	n/k	n/k	n/k	n/k	n/k	n/k	n/k	n/k	n/k	n/k	n/k	n/k	n/k	n/k	n/k	n/k	n/k	n/k	n/k	n/k	n/k	n/k	n/k	n/k	n/k	n/k
63	Fetus	38	M	40	n/k	n/k	n/k	n/k	n/k	n/k	n/k	n/k	n/k	n/k	n/k	n/k	n/k	n/k	n/k	n/k	n/k	n/k	n/k	n/k	n/k	n/k	n/k	n/k	n/k	n/k	n/k	n/k	n/k
